# Integrative analysis of transcriptomics in human craniofacial development reveals novel candidate disease genes

**DOI:** 10.1101/2022.02.28.482338

**Authors:** Tara N. Yankee, Andrea Wilderman, Emma Wentworth Winchester, Jennifer VanOudenhove, Justin Cotney

## Abstract

Craniofacial disorders are among the most common of all congenital defects. A majority of craniofacial development occurs early in pregnancy and to fully understand how craniofacial defects arise, it is essential to observe gene expression during this critical time period. To address this we performed bulk and single-cell RNA-seq on human craniofacial tissue from embryonic development 4 to 8 weeks post conception. This data comprises the most comprehensive profiling of the transcriptome in the early developing human face to date. We identified 239 genes that were specifically expressed in craniofacial tissues relative to dozens of other human tissues and stages. We found that craniofacial specific enhancers are enriched within 400kb of these genes establishing putative regulatory interactions. To further understand how genes are organized in this program we constructed coexpression networks. Strong disease candidates are likely genes that are coexpressed with many other genes, serving as regulatory hubs within these networks. We leveraged large functional genomics databases including GTEx and GnomAD to reveal hub genes that are specifically expressed in craniofacial tissue and genes which are resistant to mutation in the normal healthy population. Our unbiased method revealed dozens of novel disease candidate genes that warrant further study.
