## Supplementary material for "Integrative analysis of transcriptomics in human craniofacial development reveals novel candidate disease genes": Table_S7

### Sheet: README
TAB	Column	Description
Novel_Disease_Gene_List	ENSID	Ensembl Gene ID
	SYMID	Gene Symbol
	LOEUF	observed/expected loss of function score
	GINI_Index	Gini score
	GINI	1 = If gene has gini score equal to or higher than 0.7 and assigned to CF tissue 0 = Otherwise
	NE	1 = If gene has CFSE assigned to it 0 = Otherwise
	HUB	1 = If gene is in the top 10% of connectivity within its designated module 0 = Otherwise
	NE3	1 = If gene is targeted by atleast 3 CFSEs 0 = Otherwise
	NE5	1 = If gene is targeted by atleast 5 CFSEs 0 = Otherwise
	CA_disease	1 = If gene is linked to Craniofacial Abnormalities 0 = Otherwise
	CL_disease	1 = If gene is linked to Cleft Lip 0 = Otherwise
	CP_disease	1 = If gene is linked to Cleft Palate 0 = Otherwise
	CS_disease	1 = If gene is linked to Craniosynotosis 0 = Otherwise
	Designation	novel = if not in appearing in craniofacial disease gene lists from DisGeNET (CA,CL,CP,CS)
	Module	WGCNA module gene is assigned to.

### Sheet: Novel_Disease_Gene_List
ENSID	SYMID	LOEUF	GINI_Index	GINI	NE	HUB	NE3	NE5	CA_disease	CL_disease	CP_disease	CS_disease	designation	module
ENSG00000099954	CECR2	2021-12-01	0.531439	1	1	1	0	0	0	0	0	0	novel	orange
ENSG00000123975	CKS2	2021-12-05	0.662249	1	1	1	0	0	0	0	0	0	novel	orange
ENSG00000147536	GINS4	2021-12-07	0.652152	1	1	1	0	0	0	0	0	0	novel	orange
ENSG00000198554	WDHD1	2021-12-05	0.589544	1	1	1	0	0	0	0	0	0	novel	orange
ENSG00000004961	HCCS	2021-12-02	0.234821	0	1	1	0	0	0	0	0	0	novel	orange
ENSG00000055130	CUL1	2021-12-01	0.205892	0	1	1	1	0	0	0	0	0	novel	orange
ENSG00000088205	DDX18	2021-12-03	0.175064	0	1	1	0	0	0	0	0	0	novel	orange
ENSG00000095002	MSH2	2021-12-02	0.466761	0	1	1	0	0	0	0	0	0	novel	orange
ENSG00000104131	EIF3J	2021-12-02	0.176244	0	1	1	0	0	0	0	0	0	novel	orange
ENSG00000104549	SQLE	2021-12-02	0.569948	0	1	1	0	0	0	0	0	0	novel	orange
ENSG00000104695	PPP2CB	2021-12-03	0.182669	0	1	1	0	0	0	0	0	0	novel	orange
ENSG00000104722	NEFM	2021-12-03	0.857191	1	1	0	0	0	0	0	0	0	novel	orange
ENSG00000105613	MAST1	2021-12-01	0.852662	0	1	1	0	0	0	0	0	0	novel	orange
ENSG00000106571	GLI3	2021-12-01	0.515151	1	1	0	0	0	0	0	0	0	novel	orange
ENSG00000108666	C17orf75	2021-12-03	0.216606	0	1	1	0	0	0	0	0	0	novel	orange
ENSG00000113368	LMNB1	2021-12-02	0.745444	1	1	0	0	0	0	0	0	0	novel	orange
ENSG00000113460	BRIX1	2021-12-03	0.265208	0	1	1	0	0	0	0	0	0	novel	orange
ENSG00000126261	UBA2	2021-12-01	0.270618	0	1	1	0	0	0	0	0	0	novel	orange
ENSG00000133627	ACTR3B	2021-12-01	0.445896	0	1	1	1	1	0	0	0	0	novel	orange
ENSG00000136944	LMX1B	2021-12-02	0.758596	1	1	0	1	1	0	0	0	0	novel	orange
ENSG00000137309	HMGA1	2021-12-03	0.640496	0	1	1	0	0	0	0	0	0	novel	orange
ENSG00000138385	SSB	2021-12-03	0.259342	0	1	1	0	0	0	0	0	0	novel	orange
ENSG00000142731	PLK4	2021-12-03	0.706094	0	1	1	0	0	0	0	0	0	novel	orange
ENSG00000154473	BUB3	2021-12-02	0.212697	0	1	1	0	0	0	0	0	0	novel	orange
ENSG00000156970	BUB1B	2021-12-03	0.812847	0	1	1	0	0	0	0	0	0	novel	orange
ENSG00000157212	PAXIP1	2021-12-01	0.201706	0	1	1	0	0	0	0	0	0	novel	orange
ENSG00000160714	UBE2Q1	2021-12-01	0.120108	0	1	1	0	0	0	0	0	0	novel	orange
ENSG00000162613	FUBP1	2021-12-01	0.258347	0	1	1	0	0	0	0	0	0	novel	orange
ENSG00000165891	E2F7	2021-12-02	0.760216	1	1	0	0	0	0	0	0	0	novel	orange
ENSG00000166164	BRD7	2021-12-01	0.202661	0	1	1	1	0	0	0	0	0	novel	orange
ENSG00000180228	PRKRA	2021-12-03	0.159523	0	1	1	0	0	1	0	0	0	known	orange
ENSG00000197451	HNRNPAB	2021-12-03	0.253547	0	1	1	0	0	0	0	0	0	novel	orange
ENSG00000198833	UBE2J1	2021-12-03	0.183274	0	1	1	0	0	0	0	0	0	novel	orange
ENSG00000198915	RASGEF1A	2021-12-02	0.567699	0	1	1	0	0	0	0	0	0	novel	orange
ENSG00000211460	TSN	2021-12-03	0.185552	0	1	1	0	0	0	0	0	0	novel	orange
ENSG00000035928	RFC1	2021-12-02	0.176269	0	1	0	0	0	0	0	1	0	known	orange
ENSG00000108395	TRIM37	2021-12-04	0.353067	0	0	1	0	0	1	0	0	0	known	orange
ENSG00000116830	TTF2	2021-12-05	0.316674	0	1	0	0	0	0	0	1	0	known	orange
ENSG00000117298	ECE1	2021-12-02	0.266219	0	1	0	0	0	1	0	0	0	known	orange
ENSG00000168040	FADD	2021-12-08	0.185704	0	1	0	0	0	1	0	0	0	known	orange
ENSG00000169375	SIN3A	2021-12-01	0.188317	0	1	0	0	0	1	0	0	0	known	orange
ENSG00000185920	PTCH1	2021-12-01	0.418717	0	1	0	1	0	1	1	1	0	known	orange
ENSG00000070444	MNT	2021-12-01	0.190333	0	0	0	0	0	1	1	0	0	known	orange
ENSG00000070814	TCOF1	2021-12-02	0.232507	0	0	0	0	0	1	0	0	0	known	orange
ENSG00000072501	SMC1A	2021-12-01	0.270882	0	0	0	0	0	0	0	1	0	known	orange
ENSG00000105991	HOXA1	2021-12-04	0.554624	0	0	0	0	0	1	0	0	0	known	orange
ENSG00000106462	EZH2	2021-12-01	0.636837	0	0	0	0	0	0	0	0	1	known	orange
ENSG00000107105	ELAVL2	2021-12-01	0.909957	0	0	0	0	0	0	0	1	0	known	orange
ENSG00000116030	SUMO1	2021-12-03	0.151431	0	0	0	0	0	0	1	1	0	known	orange
ENSG00000118965	WDR35	2021-12-05	0.297687	0	0	0	0	0	0	0	0	1	known	orange
ENSG00000119318	RAD23B	2021-12-01	0.183859	0	0	0	0	0	1	0	0	0	known	orange
ENSG00000125835	SNRPB	2021-12-03	0.232361	0	0	0	0	0	0	1	0	0	known	orange
ENSG00000141543	EIF4A3	2021-12-01	0.198366	0	0	0	0	0	0	1	0	0	known	orange
ENSG00000141759	TXNL4A	2021-12-10	0.156869	0	0	0	0	0	0	1	0	0	known	orange
ENSG00000176890	TYMS	2021-12-03	0.616251	0	0	0	0	0	0	1	1	0	known	orange
ENSG00000180921	FAM83H	2021-12-02	0.475549	0	0	0	0	0	1	0	0	0	known	orange
ENSG00000213341	CHUK	2021-12-02	0.0953325	0	0	0	0	0	0	1	0	0	known	orange
ENSG00000074047	GLI2	2021-12-02	0.511359	1	1	0	1	1	0	0	0	0	novel	blue
ENSG00000244752	CRYBB2	2021-12-03	0.291707	0	1	1	0	0	0	0	0	0	novel	blue
ENSG00000049759	NEDD4L	2021-12-01	0.46914	0	1	0	1	0	0	1	0	0	known	blue
ENSG00000102174	PHEX	2021-12-01	0.607191	0	0	1	0	0	1	0	0	0	known	blue
ENSG00000102678	FGF9	2021-12-02	0.568368	0	1	0	1	1	0	1	0	0	known	blue
ENSG00000123700	KCNJ2	2021-12-04	0.490181	0	1	0	1	0	0	1	0	0	known	blue
ENSG00000124749	COL21A1	2021-12-06	0.544488	0	1	0	0	0	0	0	1	0	known	blue
ENSG00000124813	RUNX2	2021-12-02	0.441	0	1	0	0	0	1	0	1	1	known	blue
ENSG00000145681	HAPLN1	2021-12-03	0.912614	0	1	0	1	0	1	0	0	0	known	blue
ENSG00000146648	EGFR	2021-12-02	0.385702	0	1	0	1	0	1	0	0	0	known	blue
ENSG00000165973	NELL1	2021-12-05	0.761092	0	1	0	0	0	0	0	0	1	known	blue
ENSG00000166923	GREM1	2021-12-05	0.764988	0	1	0	0	0	0	0	1	0	known	blue
ENSG00000197061	H4C3	NA	0.633439	0	0	1	0	0	1	0	0	0	known	blue
ENSG00000092607	TBX15	2021-12-03	0.774749	0	0	0	0	0	1	0	0	0	known	blue
ENSG00000102081	FMR1	2021-12-02	0.166162	0	0	0	0	0	1	0	0	0	known	blue
ENSG00000129170	CSRP3	2021-12-08	0.91562	0	0	0	0	0	0	0	1	0	known	blue
ENSG00000142798	HSPG2	2021-12-02	0.389462	0	0	0	0	0	1	0	0	0	known	blue
ENSG00000178568	ERBB4	2021-12-01	0.664396	0	0	0	0	0	0	0	1	0	known	blue
ENSG00000204248	COL11A2	2021-12-02	0.666325	0	0	0	0	0	1	1	0	0	known	blue
ENSG00000169684	CHRNA5	2021-12-07	0.506614	1	1	1	0	0	0	0	0	0	novel	green
ENSG00000171956	FOXB1	2021-12-02	0.921645	1	1	1	0	0	0	0	0	0	novel	green
ENSG00000069188	SDK2	2021-12-02	0.655887	1	1	0	1	1	0	0	0	0	novel	green
ENSG00000090060	PAPOLA	2021-12-01	0.125126	0	1	1	0	0	0	0	0	0	novel	green
ENSG00000101115	SALL4	2021-12-01	0.790827	1	1	0	1	1	1	0	0	0	known	green
ENSG00000102054	RBBP7	2021-12-02	0.271668	0	1	1	0	0	0	0	0	0	novel	green
ENSG00000106617	PRKAG2	2021-12-01	0.305709	0	1	1	0	0	0	0	0	0	novel	green
ENSG00000116191	RALGPS2	2021-12-02	0.378708	0	1	1	0	0	0	0	0	0	novel	green
ENSG00000122042	UBL3	2021-12-03	0.244336	0	1	1	1	0	0	0	0	0	novel	green
ENSG00000127022	CANX	2021-12-02	0.154481	0	1	1	0	0	0	0	0	0	novel	green
ENSG00000130711	PRDM12	2021-12-02	0.80851	1	1	0	0	0	0	0	0	0	novel	green
ENSG00000130779	CLIP1	2021-12-02	0.316008	0	1	1	0	0	0	0	0	0	novel	green
ENSG00000132688	NES	2021-12-03	0.559494	1	1	0	0	0	0	0	0	0	novel	green
ENSG00000135903	PAX3	2021-12-03	0.885639	1	1	0	1	0	1	0	0	0	known	green
ENSG00000137563	GGH	2021-12-03	0.506715	0	1	1	0	0	0	0	0	0	novel	green
ENSG00000137876	RSL24D1	2021-12-03	0.221535	0	1	1	0	0	0	0	0	0	novel	green
ENSG00000139800	ZIC5	2021-12-03	0.872035	1	1	0	1	0	1	0	0	0	known	green
ENSG00000139826	ABHD13	2021-12-02	0.107077	0	1	1	0	0	0	0	0	0	novel	green
ENSG00000141449	GREB1L	2021-12-01	0.557681	1	1	0	0	0	0	0	0	0	novel	green
ENSG00000157168	NRG1	2021-12-01	0.470939	0	1	1	0	0	0	0	0	0	novel	green
ENSG00000157193	LRP8	2021-12-01	0.646448	0	1	1	0	0	0	0	0	0	novel	green
ENSG00000162702	ZNF281	2021-12-01	0.316474	0	1	1	0	0	0	0	0	0	novel	green
ENSG00000162738	VANGL2	2021-12-02	0.563633	0	1	1	0	0	0	0	0	0	novel	green
ENSG00000163527	STT3B	2021-12-01	0.221685	0	1	1	0	0	0	0	0	0	novel	green
ENSG00000164651	SP8	2021-12-02	0.863303	1	1	0	0	0	0	0	0	0	novel	green
ENSG00000169783	LINGO1	2021-12-01	0.770763	0	1	1	1	0	0	0	0	0	novel	green
ENSG00000171208	NETO2	2021-12-03	0.714059	0	1	1	0	0	0	0	0	0	novel	green
ENSG00000175928	LRRN1	2021-12-02	0.703755	1	1	0	0	0	0	0	0	0	novel	green
ENSG00000176842	IRX5	2021-12-02	0.708741	1	1	0	1	1	1	0	0	0	known	green
ENSG00000177468	OLIG3	2021-12-03	0.962867	1	1	0	0	0	0	0	0	0	novel	green
ENSG00000179456	ZBTB18	2021-12-01	0.720399	0	1	1	1	0	0	0	0	0	novel	green
ENSG00000181449	SOX2	2021-12-03	0.797434	1	1	0	1	0	0	0	0	0	novel	green
ENSG00000196504	PRPF40A	2021-12-02	0.209406	0	1	1	0	0	0	0	0	0	novel	green
ENSG00000206557	TRIM71	2021-12-01	0.881444	1	1	0	0	0	0	0	0	0	novel	green
ENSG00000007372	PAX6	2021-12-01	0.663424	0	1	0	0	0	1	0	0	0	known	green
ENSG00000084073	ZMPSTE24	2021-12-08	0.166018	0	0	1	0	0	1	0	0	0	known	green
ENSG00000088305	DNMT3B	2021-12-02	0.699824	0	1	0	0	0	1	0	0	0	known	green
ENSG00000090776	EFNB1	2021-12-02	0.347259	0	1	0	0	0	0	0	0	1	known	green
ENSG00000103460	TOX3	2021-12-01	0.713371	0	1	0	0	0	0	0	1	0	known	green
ENSG00000110400	NECTIN1	NA	0.563376	0	1	0	1	0	0	0	1	0	known	green
ENSG00000115652	UXS1	2021-12-04	0.186004	0	1	0	0	0	1	0	0	0	known	green
ENSG00000119185	ITGB1BP1	2021-12-07	0.254949	0	1	0	0	0	1	0	0	0	known	green
ENSG00000120094	HOXB1	2021-12-04	0.860304	1	0	0	0	0	1	0	0	0	known	green
ENSG00000152661	GJA1	2021-12-04	0.51849	0	1	0	0	0	0	0	1	0	known	green
ENSG00000153922	CHD1	2021-12-01	0.201423	0	1	0	0	0	0	1	0	0	known	green
ENSG00000156925	ZIC3	2021-12-02	0.903404	1	0	0	0	0	1	0	0	0	known	green
ENSG00000166206	GABRB3	2021-12-02	0.794357	0	1	0	0	0	1	0	0	0	known	green
ENSG00000169057	MECP2	2021-12-02	0.172152	0	1	0	0	0	1	0	0	0	known	green
ENSG00000184675	AMER1	2021-12-02	0.322583	0	1	0	0	0	0	1	0	0	known	green
ENSG00000256463	SALL3	2021-12-03	0.793285	0	1	0	1	1	1	0	0	0	known	green
ENSG00000065135	GNAI3	2021-12-04	0.245864	0	0	0	0	0	0	1	0	0	known	green
ENSG00000067955	CBFB	2021-12-02	0.197553	0	0	0	0	0	0	1	0	0	known	green
ENSG00000068078	FGFR3	2021-12-04	0.606492	0	0	0	0	0	0	1	0	0	known	green
ENSG00000081479	LRP2	2021-12-01	0.865999	0	0	0	0	0	1	0	0	0	known	green
ENSG00000088451	TGDS	2021-12-07	0.195961	0	0	0	0	0	0	1	0	0	known	green
ENSG00000113712	CSNK1A1	2021-12-01	0.171249	0	0	0	0	0	1	0	0	0	known	green
ENSG00000131437	KIF3A	2021-12-02	0.465383	0	0	0	0	0	1	0	0	0	known	green
ENSG00000136868	SLC31A1	2021-12-06	0.320694	0	0	0	0	0	0	0	1	0	known	green
ENSG00000138018	SELENOI	NA	0.276506	0	0	0	0	0	0	1	0	0	known	green
ENSG00000143183	TMCO1	2021-12-08	0.150562	0	0	0	0	0	1	1	0	0	known	green
ENSG00000147044	CASK	2021-12-01	0.326851	0	0	0	0	0	0	1	0	0	known	green
ENSG00000155961	RAB39B	2021-12-03	0.734731	0	0	0	0	0	1	0	0	0	known	green
ENSG00000182220	ATP6AP2	2021-12-03	0.209295	0	0	0	0	0	1	0	0	0	known	green
ENSG00000185942	NKAIN3	2021-12-05	0.701243	1	1	1	0	0	0	0	0	0	novel	darkorange2
ENSG00000139083	ETV6	2021-12-02	0.313834	0	1	1	0	0	0	0	0	0	novel	darkorange2
ENSG00000150630	VEGFC	2021-12-03	0.4358	0	1	1	0	0	0	0	0	0	novel	darkorange2
ENSG00000150893	FREM2	2021-12-03	0.809672	1	1	0	1	0	0	0	0	0	novel	darkorange2
ENSG00000151892	GFRA1	2021-12-03	0.42005	0	1	1	1	0	0	0	0	0	novel	darkorange2
ENSG00000152518	ZFP36L2	2021-12-02	0.330491	0	1	1	1	0	0	0	0	0	novel	darkorange2
ENSG00000175745	NR2F1	2021-12-01	0.501377	1	1	0	1	1	0	0	0	0	novel	darkorange2
ENSG00000125398	SOX9	2021-12-01	0.534437	0	1	0	1	1	1	1	0	0	known	darkorange2
ENSG00000148400	NOTCH1	2021-12-01	0.285842	0	1	0	0	0	1	0	0	0	known	darkorange2
ENSG00000105993	DNAJB6	2021-12-02	0.177067	0	1	1	1	1	0	0	0	0	novel	darkturquoise
ENSG00000127616	SMARCA4	2021-12-01	0.335733	0	1	1	0	0	0	0	0	0	novel	darkturquoise
ENSG00000129691	ASH2L	2021-12-01	0.647296	0	1	1	0	0	0	0	0	0	novel	darkturquoise
ENSG00000164104	HMGB2	2021-12-02	0.518648	1	0	1	0	0	0	0	0	0	novel	darkturquoise
ENSG00000171848	RRM2	2021-12-02	0.779682	0	1	1	0	0	0	0	0	0	novel	darkturquoise
ENSG00000173473	SMARCC1	2021-12-01	0.356247	0	1	1	0	0	0	0	0	0	novel	darkturquoise
ENSG00000105722	ERF	2021-12-01	0.19554	0	1	0	0	0	1	0	0	1	known	darkturquoise
ENSG00000113360	DROSHA	2021-12-02	0.225752	0	0	0	0	0	0	0	1	0	known	darkturquoise
ENSG00000158526	TSR2	2021-12-03	0.157887	0	0	0	0	0	0	1	0	0	known	darkturquoise
ENSG00000117394	SLC2A1	2021-12-01	0.605195	0	1	1	1	0	0	0	1	0	known	darkgrey
ENSG00000120149	MSX2	2021-12-05	0.750691	1	1	0	1	1	1	0	0	1	known	darkgrey
ENSG00000168505	GBX2	2021-12-03	0.934808	1	1	0	1	1	0	0	0	0	novel	darkgrey
ENSG00000183691	NOG	2021-12-02	0.612285	1	1	0	0	0	0	0	0	0	novel	darkgrey
ENSG00000105329	TGFB1	2021-12-04	0.37786	0	1	0	0	0	0	1	1	0	known	darkgrey
ENSG00000118004	COLEC11	2021-12-05	0.730525	0	0	0	0	0	1	0	0	0	known	darkgrey
ENSG00000198561	CTNND1	2021-12-01	0.21959	0	0	0	0	0	0	1	0	0	known	darkgrey
ENSG00000004478	FKBP4	2021-12-03	0.13161	0	1	1	1	0	0	0	0	0	novel	cyan
ENSG00000075618	FSCN1	2021-12-02	0.543474	1	1	0	1	0	0	0	0	0	novel	cyan
ENSG00000149948	HMGA2	2021-12-03	0.930133	1	1	0	1	1	0	0	0	0	novel	cyan
ENSG00000168875	SOX14	2021-12-03	0.847601	1	1	0	0	0	0	0	0	0	novel	cyan
ENSG00000198945	L3MBTL3	2021-12-02	0.309509	0	1	1	0	0	0	0	0	0	novel	cyan
ENSG00000136485	DCAF7	2021-12-02	0.310905	0	1	0	0	0	1	0	0	0	known	cyan
ENSG00000137203	TFAP2A	2021-12-01	0.737729	0	1	0	0	0	1	0	1	0	known	cyan
ENSG00000178919	FOXE1	2021-12-03	0.933649	0	1	0	0	0	0	1	1	0	known	cyan
ENSG00000184009	ACTG1	2021-12-05	0.244919	0	1	0	0	0	1	0	0	0	known	cyan
ENSG00000075624	ACTB	2021-12-01	0.319615	0	0	0	0	0	1	0	0	0	known	cyan
ENSG00000136371	MTHFS	2021-12-09	0.351839	0	0	0	0	0	0	1	0	0	known	cyan
ENSG00000148704	VAX1	2021-12-03	0.783974	0	0	0	0	0	0	0	1	0	known	cyan
ENSG00000038427	VCAN	2021-12-01	0.631335	1	1	1	0	0	0	0	0	0	novel	lightcyan
ENSG00000048707	VPS13D	2021-12-02	0.162657	0	1	1	0	0	0	0	0	0	novel	lightcyan
ENSG00000052850	ALX4	2021-12-03	0.862783	1	1	0	1	1	1	0	0	1	known	lightcyan
ENSG00000099250	NRP1	2021-12-02	0.372232	0	1	1	1	1	0	0	0	0	novel	lightcyan
ENSG00000102780	DGKH	2021-12-02	0.292863	0	1	1	0	0	0	0	0	0	novel	lightcyan
ENSG00000104447	TRPS1	2021-12-01	0.417831	0	1	1	1	0	1	0	0	0	known	lightcyan
ENSG00000109452	INPP4B	2021-12-02	0.346887	0	1	1	0	0	0	0	0	0	novel	lightcyan
ENSG00000115232	ITGA4	2021-12-03	0.588134	0	1	1	0	0	0	0	0	0	novel	lightcyan
ENSG00000118473	SGIP1	2021-12-01	0.525597	0	1	1	0	0	0	0	0	0	novel	lightcyan
ENSG00000121989	ACVR2A	2021-12-01	0.334365	0	1	1	0	0	0	0	0	0	novel	lightcyan
ENSG00000123095	BHLHE41	2021-12-01	0.429531	0	1	1	0	0	0	0	0	0	novel	lightcyan
ENSG00000124788	ATXN1	2021-12-02	0.2173	0	1	1	0	0	0	0	0	0	novel	lightcyan
ENSG00000125848	FLRT3	2021-12-03	0.606127	1	1	0	1	1	0	0	0	0	novel	lightcyan
ENSG00000139219	COL2A1	2021-12-01	0.941433	1	1	0	0	0	1	1	0	0	known	lightcyan
ENSG00000142347	MYO1F	2021-12-03	0.740788	0	1	1	0	0	0	0	0	0	novel	lightcyan
ENSG00000151090	THRB	2021-12-01	0.412464	0	1	1	0	0	1	0	0	0	known	lightcyan
ENSG00000154237	LRRK1	2021-12-03	0.356993	0	1	1	0	0	0	0	0	0	novel	lightcyan
ENSG00000156113	KCNMA1	2021-12-02	0.572492	0	1	1	1	0	0	0	0	0	novel	lightcyan
ENSG00000162630	B3GALT2	2021-12-02	0.794019	0	1	1	0	0	0	0	0	0	novel	lightcyan
ENSG00000165895	ARHGAP42	2021-12-01	0.343134	0	1	1	0	0	0	0	0	0	novel	lightcyan
ENSG00000168702	LRP1B	2021-12-02	0.734176	0	1	1	0	0	0	0	0	0	novel	lightcyan
ENSG00000171105	INSR	2021-12-03	0.308719	0	1	1	0	0	0	0	0	0	novel	lightcyan
ENSG00000173546	CSPG4	2021-12-03	0.515551	0	1	1	0	0	0	0	0	0	novel	lightcyan
ENSG00000180318	ALX1	2021-12-04	0.812894	1	1	0	1	1	1	0	0	0	known	lightcyan
ENSG00000185760	KCNQ5	2021-12-02	0.751496	0	1	1	0	0	0	0	0	0	novel	lightcyan
ENSG00000189184	PCDH18	2021-12-03	0.624701	1	1	0	1	1	0	0	0	0	novel	lightcyan
ENSG00000196104	SPOCK3	2021-12-03	0.838735	0	1	1	0	0	0	0	0	0	novel	lightcyan
ENSG00000218336	TENM3	2021-12-01	0.615041	1	1	0	1	1	0	0	0	0	novel	lightcyan
ENSG00000078401	EDN1	2021-12-04	0.455299	0	1	0	0	0	1	1	0	0	known	lightcyan
ENSG00000092969	TGFB2	2021-12-01	0.449098	0	1	0	1	0	1	1	0	0	known	lightcyan
ENSG00000101343	CRNKL1	2021-12-03	0.17463	0	1	0	0	0	0	0	1	0	known	lightcyan
ENSG00000120868	APAF1	2021-12-03	0.301082	0	1	0	1	0	1	0	0	0	known	lightcyan
ENSG00000122507	BBS9	2021-12-05	0.290799	0	1	0	1	0	0	0	0	1	known	lightcyan
ENSG00000123066	MED13L	2021-12-01	0.265229	0	1	0	1	0	0	1	0	0	known	lightcyan
ENSG00000128573	FOXP2	2021-12-01	0.475042	0	1	0	1	1	1	0	0	0	known	lightcyan
ENSG00000134853	PDGFRA	2021-12-01	0.426032	0	1	0	0	0	1	1	0	0	known	lightcyan
ENSG00000136997	MYC	2021-12-01	0.416209	0	1	0	0	0	0	1	0	0	known	lightcyan
ENSG00000140285	FGF7	2021-12-03	0.513073	0	0	1	0	0	0	1	0	0	known	lightcyan
ENSG00000148143	ZNF462	2021-12-01	0.445436	0	1	0	0	0	0	0	0	1	known	lightcyan
ENSG00000154122	ANKH	2021-12-03	0.326051	0	1	0	0	0	1	0	0	0	known	lightcyan
ENSG00000173068	BNC2	2021-12-02	0.597812	0	1	0	1	1	1	1	0	0	known	lightcyan
ENSG00000054392	HHAT	2021-12-05	0.362747	0	0	0	0	0	0	0	1	0	known	lightcyan
ENSG00000070193	FGF10	2021-12-02	0.54177	0	0	0	0	0	0	1	0	0	known	lightcyan
ENSG00000116704	SLC35D1	2021-12-05	0.230033	0	0	0	0	0	1	0	0	0	known	lightcyan
ENSG00000120071	KANSL1	2021-12-01	0.180727	0	0	0	0	0	1	0	0	0	known	lightcyan
ENSG00000134438	RAX	2021-12-05	0.943969	0	0	0	0	0	1	0	0	0	known	lightcyan
ENSG00000225830	ERCC6	2021-12-05	0.177214	0	0	0	0	0	1	0	0	0	known	lightcyan
ENSG00000013810	TACC3	2021-12-04	0.631002	1	1	1	0	0	0	0	0	0	novel	darkgreen
ENSG00000001497	LAS1L	2021-12-01	0.2291	0	1	1	0	0	0	0	0	0	novel	darkgreen
ENSG00000109576	AADAT	2021-12-03	0.40381	0	1	1	0	0	0	0	0	0	novel	darkgreen
ENSG00000124222	STX16	2021-12-03	0.183164	0	1	1	0	0	0	0	0	0	novel	darkgreen
ENSG00000126746	ZNF384	2021-12-01	0.144491	0	1	1	0	0	0	0	0	0	novel	darkgreen
ENSG00000144028	SNRNP200	2021-12-01	0.216369	0	1	1	0	0	0	0	0	0	novel	darkgreen
ENSG00000144524	COPS7B	2021-12-03	0.171182	0	1	1	0	0	0	0	0	0	novel	darkgreen
ENSG00000167770	OTUB1	2021-12-02	0.14164	0	1	1	0	0	0	0	0	0	novel	darkgreen
ENSG00000186185	KIF18B	2021-12-03	0.763485	1	0	1	0	0	0	0	0	0	novel	darkgreen
ENSG00000196510	ANAPC7	2021-12-02	0.191385	0	1	1	0	0	0	0	0	0	novel	darkgreen
ENSG00000204713	TRIM27	2021-12-01	0.200323	0	1	1	0	0	0	0	0	0	novel	darkgreen
ENSG00000167881	SRP68	2021-12-03	0.116003	0	1	0	0	0	1	0	0	0	known	darkgreen
ENSG00000005302	MSL3	2021-12-01	0.25495	0	0	0	0	0	1	0	0	0	known	darkgreen
ENSG00000070010	UFD1	NA	0.209845	0	0	0	0	0	1	0	0	0	known	darkgreen
ENSG00000105997	HOXA3	2021-12-02	0.50634	0	0	0	0	0	1	0	0	0	known	darkgreen
ENSG00000159200	RCAN1	2021-12-06	0.390305	0	0	0	0	0	1	0	0	0	known	darkgreen
ENSG00000172943	PHF8	2021-12-01	0.2198	0	0	0	0	0	0	0	1	0	known	darkgreen
ENSG00000173638	SLC19A1	2021-12-07	0.361098	0	0	0	0	0	0	1	1	0	known	darkgreen
ENSG00000182054	IDH2	2021-12-02	0.485788	0	0	0	0	0	1	0	0	0	known	darkgreen
ENSG00000182872	RBM10	2021-12-01	0.168332	0	0	0	0	0	0	1	0	0	known	darkgreen
ENSG00000197728	RPS26	2021-12-03	0.196656	0	0	0	0	0	0	1	0	0	known	darkgreen
ENSG00000001617	SEMA3F	2021-12-01	0.423544	0	1	1	0	0	0	0	0	0	novel	darkred
ENSG00000006283	CACNA1G	2021-12-01	0.736081	1	1	0	0	0	0	0	0	0	novel	darkred
ENSG00000066382	MPPED2	2021-12-01	0.651603	0	1	1	1	1	0	0	0	0	novel	darkred
ENSG00000115183	TANC1	2021-12-03	0.304372	0	1	1	1	1	0	0	0	0	novel	darkred
ENSG00000119771	KLHL29	2021-12-02	0.340832	0	1	1	0	0	0	0	0	0	novel	darkred
ENSG00000131196	NFATC1	2021-12-03	0.300118	0	1	1	1	1	0	0	0	0	novel	darkred
ENSG00000133937	GSC	2021-12-07	0.806957	1	1	0	1	1	1	0	0	0	known	darkred
ENSG00000140943	MBTPS1	2021-12-04	0.166748	0	1	1	0	0	1	0	0	0	known	darkred
ENSG00000142156	COL6A1	2021-12-01	0.463453	0	1	1	1	0	0	0	0	0	novel	darkred
ENSG00000151612	ZNF827	2021-12-01	0.344401	0	1	1	0	0	0	0	0	0	novel	darkred
ENSG00000160216	AGPAT3	2021-12-01	0.166606	0	1	1	0	0	0	0	0	0	novel	darkred
ENSG00000160801	PTH1R	2021-12-02	0.585531	0	1	1	0	0	0	0	0	0	novel	darkred
ENSG00000166016	ABTB2	2021-12-03	0.313454	0	1	1	0	0	0	0	0	0	novel	darkred
ENSG00000175264	CHST1	2021-12-03	0.547899	0	1	1	1	1	0	0	0	0	novel	darkred
ENSG00000182580	EPHB3	2021-12-02	0.571883	1	1	0	1	0	0	0	1	0	known	darkred
ENSG00000185960	SHOX	2021-12-03	0.801746	1	1	0	1	1	0	0	0	0	novel	darkred
ENSG00000197724	PHF2	2021-12-01	0.209741	0	1	1	1	0	0	0	0	0	novel	darkred
ENSG00000203618	GP1BB	2021-12-08	0.546527	0	1	1	0	0	1	0	0	0	known	darkred
ENSG00000275832	ARHGAP23	2021-12-01	0.356012	0	1	1	0	0	0	0	0	0	novel	darkred
ENSG00000108691	CCL2	2021-12-06	0.475506	0	1	0	1	0	0	0	1	0	known	darkred
ENSG00000119042	SATB2	2021-12-01	0.808709	0	1	0	1	0	1	1	0	0	known	darkred
ENSG00000145431	PDGFC	2021-12-01	0.35725	0	1	0	0	0	0	0	1	0	known	darkred
ENSG00000198121	LPAR1	2021-12-04	0.472515	0	1	0	0	0	1	0	0	0	known	darkred
ENSG00000049089	COL9A2	2021-12-04	0.625105	0	0	0	0	0	0	1	0	0	known	darkred
ENSG00000102128	RAB40AL	2021-12-10	NA	0	0	0	0	0	1	0	0	0	known	darkred
ENSG00000126368	NR1D1	2021-12-02	0.399845	0	0	0	0	0	0	0	1	0	known	darkred
ENSG00000160789	LMNA	2021-12-01	0.30368	0	0	0	0	0	1	0	0	0	known	darkred
ENSG00000164093	PITX2	2021-12-01	0.776482	0	0	0	0	0	1	0	0	0	known	darkred
ENSG00000172819	RARG	2021-12-01	0.455942	0	0	0	0	0	0	1	0	0	known	darkred
ENSG00000005108	THSD7A	2021-12-01	0.553601	0	1	1	0	0	0	0	0	0	novel	lightyellow
ENSG00000069020	MAST4	2021-12-02	0.303914	0	1	1	0	0	0	0	0	0	novel	lightyellow
ENSG00000079102	RUNX1T1	2021-12-02	0.616144	0	1	1	1	1	0	0	0	0	novel	lightyellow
ENSG00000095203	EPB41L4B	2021-12-01	0.602132	0	1	1	0	0	0	0	0	0	novel	lightyellow
ENSG00000107957	SH3PXD2A	2021-12-02	0.33818	0	1	1	0	0	0	0	0	0	novel	lightyellow
ENSG00000113369	ARRDC3	2021-12-02	0.311551	0	1	1	0	0	0	0	0	0	novel	lightyellow
ENSG00000113448	PDE4D	2021-12-01	0.437022	0	1	1	1	0	0	0	0	0	novel	lightyellow
ENSG00000114251	WNT5A	2021-12-02	0.589947	0	1	1	1	1	0	0	0	0	novel	lightyellow
ENSG00000114861	FOXP1	2021-12-01	0.270035	0	1	1	1	1	0	0	0	0	novel	lightyellow
ENSG00000119866	BCL11A	2021-12-02	0.804505	0	1	1	1	1	0	0	0	0	novel	lightyellow
ENSG00000125813	PAX1	2021-12-03	0.913161	1	1	0	0	0	0	0	0	0	novel	lightyellow
ENSG00000126778	SIX1	2021-12-03	0.781505	1	1	0	1	0	1	0	0	0	known	lightyellow
ENSG00000131620	ANO1	2021-12-02	0.499579	0	1	1	0	0	0	0	0	0	novel	lightyellow
ENSG00000134516	DOCK2	2021-12-01	0.638328	0	1	1	0	0	0	0	0	0	novel	lightyellow
ENSG00000136205	TNS3	2021-12-01	0.323105	0	1	1	1	1	0	0	0	0	novel	lightyellow
ENSG00000144619	CNTN4	2021-12-03	0.542701	0	1	1	0	0	1	0	0	0	known	lightyellow
ENSG00000144668	ITGA9	2021-12-03	0.440806	0	1	1	0	0	0	0	0	0	novel	lightyellow
ENSG00000150995	ITPR1	2021-12-01	0.367131	0	1	1	0	0	0	0	0	0	novel	lightyellow
ENSG00000151067	CACNA1C	2021-12-01	0.507384	0	1	1	0	0	0	0	0	0	novel	lightyellow
ENSG00000157388	CACNA1D	2021-12-01	0.490034	0	1	1	1	0	0	0	0	0	novel	lightyellow
ENSG00000157554	ERG	2021-12-02	0.452792	0	1	1	1	1	0	0	0	0	novel	lightyellow
ENSG00000162631	NTNG1	2021-12-02	0.583211	1	1	0	0	0	0	0	0	0	novel	lightyellow
ENSG00000162849	KIF26B	2021-12-01	0.769928	0	1	1	1	1	0	0	0	0	novel	lightyellow
ENSG00000073282	TP63	2021-12-01	0.774492	0	1	0	0	0	1	1	1	0	known	lightyellow
ENSG00000117595	IRF6	2021-12-01	0.566021	0	1	0	0	0	1	1	1	0	known	lightyellow
ENSG00000132840	BHMT2	2021-12-09	0.653038	0	0	1	0	0	0	1	0	0	known	lightyellow
ENSG00000137834	SMAD6	2021-12-10	0.481507	0	1	0	0	0	0	0	0	1	known	lightyellow
ENSG00000137962	ARHGAP29	2021-12-01	0.36369	0	0	1	0	0	0	1	0	0	known	lightyellow
ENSG00000157933	SKI	2021-12-01	0.230782	0	1	0	0	0	1	0	0	0	known	lightyellow
ENSG00000039068	CDH1	2021-12-03	0.560528	0	0	0	0	0	0	0	1	0	known	lightyellow
ENSG00000168036	CTNNB1	2021-12-01	0.232704	0	0	0	0	0	1	0	0	0	known	lightyellow
ENSG00000198382	UVRAG	2021-12-02	0.205579	0	0	0	0	0	0	0	1	0	known	lightyellow
ENSG00000198691	ABCA4	2021-12-05	0.622955	0	0	0	0	0	0	0	1	0	known	lightyellow
ENSG00000118260	CREB1	2021-12-01	0.232457	0	1	1	1	0	0	0	0	0	novel	darkorange
ENSG00000118402	ELOVL4	2021-12-02	0.693002	0	1	1	0	0	0	0	0	0	novel	darkorange
ENSG00000124783	SSR1	2021-12-03	0.147991	0	1	1	0	0	0	0	0	0	novel	darkorange
ENSG00000139746	RBM26	2021-12-01	0.145503	0	1	1	0	0	0	0	0	0	novel	darkorange
ENSG00000151835	SACS	2021-12-03	0.319848	0	1	1	1	0	0	0	0	0	novel	darkorange
ENSG00000152413	HOMER1	2021-12-01	0.515797	0	1	1	0	0	0	0	0	0	novel	darkorange
ENSG00000166747	AP1G1	2021-12-01	0.128685	0	1	1	0	0	0	0	0	0	novel	darkorange
ENSG00000169018	FEM1B	2021-12-03	0.248967	0	1	1	0	0	0	0	0	0	novel	darkorange
ENSG00000173852	DPY19L1	2021-12-03	0.26191	0	1	1	0	0	0	0	0	0	novel	darkorange
ENSG00000185728	YTHDF3	2021-12-01	0.123477	0	1	1	1	0	0	0	0	0	novel	darkorange
ENSG00000197323	TRIM33	2021-12-01	0.208352	0	1	1	0	0	0	0	0	0	novel	darkorange
ENSG00000066468	FGFR2	2021-12-02	0.434814	0	1	0	1	1	1	1	1	1	known	darkorange
ENSG00000138685	FGF2	2021-12-06	0.357833	0	0	1	0	0	0	1	0	0	known	darkorange
ENSG00000155850	SLC26A2	2021-12-07	0.569022	0	0	1	0	0	1	0	0	0	known	darkorange
ENSG00000163785	RYK	2021-12-02	0.242925	0	1	0	0	0	1	1	1	0	known	darkorange
ENSG00000075711	DLG1	2021-12-02	0.163567	0	0	0	0	0	0	1	0	0	known	darkorange
ENSG00000100578	KIAA0586	2021-12-04	0.247482	0	0	0	0	0	1	0	0	0	known	darkorange
ENSG00000136026	CKAP4	2021-12-03	0.306279	0	0	0	0	0	0	0	1	0	known	darkorange
ENSG00000141646	SMAD4	2021-12-01	0.152737	0	0	0	0	0	1	0	0	0	known	darkorange
ENSG00000156052	GNAQ	2021-12-02	0.318567	0	0	0	0	0	1	0	0	0	known	darkorange
ENSG00000174705	SH3PXD2B	2021-12-03	0.343895	0	0	0	0	0	1	0	0	0	known	darkorange
ENSG00000204103	MAFB	2021-12-02	0.453587	0	0	0	0	0	0	0	1	0	known	darkorange
ENSG00000008277	ADAM22	2021-12-02	0.523024	0	1	1	0	0	0	0	0	0	novel	brown
ENSG00000009413	REV3L	2021-12-01	0.305967	0	1	1	1	0	0	0	0	0	novel	brown
ENSG00000020577	SAMD4A	2021-12-01	0.377322	0	1	1	0	0	0	0	0	0	novel	brown
ENSG00000060718	COL11A1	2021-12-01	0.824842	1	0	1	0	0	1	1	0	0	known	brown
ENSG00000061987	MON2	2021-12-02	0.148858	0	1	1	0	0	0	0	0	0	novel	brown
ENSG00000091656	ZFHX4	2021-12-01	0.510707	1	1	0	1	1	0	0	0	0	novel	brown
ENSG00000111885	MAN1A1	2021-12-03	0.344478	0	1	1	0	0	0	0	0	0	novel	brown
ENSG00000112280	COL9A1	2021-12-05	0.816295	0	1	1	1	0	0	1	0	0	known	brown
ENSG00000116539	ASH1L	2021-12-01	0.178393	0	1	1	0	0	0	0	0	0	novel	brown
ENSG00000120594	PLXDC2	2021-12-03	0.336433	0	1	1	0	0	0	0	0	0	novel	brown
ENSG00000134352	IL6ST	2021-12-01	0.274065	0	1	1	0	0	0	0	0	0	novel	brown
ENSG00000136040	PLXNC1	2021-12-02	0.509046	0	1	1	0	0	0	0	0	0	novel	brown
ENSG00000138604	GLCE	2021-12-03	0.282265	0	1	1	0	0	0	0	0	0	novel	brown
ENSG00000143341	HMCN1	2021-12-03	0.603101	1	1	0	1	0	0	0	0	0	novel	brown
ENSG00000151458	ANKRD50	2021-12-02	0.429601	0	1	1	1	0	0	0	0	0	novel	brown
ENSG00000162104	ADCY9	2021-12-02	0.292219	0	1	1	0	0	0	0	0	0	novel	brown
ENSG00000164506	STXBP5	2021-12-01	0.35166	0	1	1	1	0	0	0	0	0	novel	brown
ENSG00000165029	ABCA1	2021-12-03	0.386227	0	1	1	0	0	0	0	0	0	novel	brown
ENSG00000166147	FBN1	2021-12-01	0.448319	0	1	1	0	0	0	0	0	0	novel	brown
ENSG00000169760	NLGN1	2021-12-02	0.705804	0	1	1	0	0	0	0	0	0	novel	brown
ENSG00000169851	PCDH7	2021-12-02	0.571454	0	1	1	1	0	0	0	0	0	novel	brown
ENSG00000170017	ALCAM	2021-12-02	0.380772	0	1	1	0	0	0	0	0	0	novel	brown
ENSG00000177311	ZBTB38	2021-12-01	0.225345	0	1	1	0	0	0	0	0	0	novel	brown
ENSG00000182389	CACNB4	2021-12-03	0.594966	0	1	1	0	0	0	0	0	0	novel	brown
ENSG00000183775	KCTD16	2021-12-01	0.674884	0	1	1	0	0	0	0	0	0	novel	brown
ENSG00000185774	KCNIP4	2021-12-03	0.561703	0	1	1	0	0	0	0	0	0	novel	brown
ENSG00000196628	TCF4	2021-12-01	0.4064	0	1	1	1	1	1	0	0	0	known	brown
ENSG00000100393	EP300	2021-12-01	0.158846	0	1	0	0	0	1	0	0	0	known	brown
ENSG00000101333	PLCB4	2021-12-03	0.347553	0	1	0	0	0	0	1	0	0	known	brown
ENSG00000116984	MTR	2021-12-04	0.181118	0	1	0	0	0	0	1	0	0	known	brown
ENSG00000124491	F13A1	2021-12-04	0.447783	0	1	0	0	0	0	0	1	0	known	brown
ENSG00000125845	BMP2	2021-12-01	0.452119	0	1	0	0	0	0	1	0	1	known	brown
ENSG00000147526	TACC1	2021-12-04	0.359916	0	1	0	0	0	0	0	1	0	known	brown
ENSG00000151617	EDNRA	2021-12-01	0.520881	0	1	0	1	1	1	1	0	0	known	brown
ENSG00000152217	SETBP1	2021-12-01	0.409506	0	1	0	1	0	1	0	0	0	known	brown
ENSG00000163235	TGFA	2021-12-03	0.488229	0	1	0	0	0	0	0	1	0	known	brown
ENSG00000163513	TGFBR2	2021-12-03	0.384345	0	1	0	0	0	1	0	0	0	known	brown
ENSG00000171862	PTEN	2021-12-03	0.245131	0	0	1	0	0	1	0	0	0	known	brown
ENSG00000175387	SMAD2	2021-12-01	0.164807	0	1	0	1	0	1	0	0	0	known	brown
ENSG00000179915	NRXN1	2021-12-01	0.814126	0	1	0	1	0	1	0	0	0	known	brown
ENSG00000183098	GPC6	2021-12-03	0.464285	0	1	0	0	0	1	0	0	0	known	brown
ENSG00000085224	ATRX	2021-12-01	0.267155	0	0	0	0	0	1	0	0	0	known	brown
ENSG00000100985	MMP9	2021-12-07	0.883363	0	0	0	0	0	0	0	1	0	known	brown
ENSG00000107779	BMPR1A	2021-12-02	0.266906	0	0	0	0	0	1	0	0	0	known	brown
ENSG00000114062	UBE3A	2021-12-01	0.201614	0	0	0	0	0	1	0	0	0	known	brown
ENSG00000119699	TGFB3	2021-12-02	0.353131	0	0	0	0	0	0	1	1	0	known	brown
ENSG00000135046	ANXA1	2021-12-06	0.653126	0	0	0	0	0	1	0	0	0	known	brown
ENSG00000164190	NIPBL	2021-12-01	0.194485	0	0	0	0	0	1	0	0	0	known	brown
ENSG00000198947	DMD	2021-12-01	0.411259	0	0	0	0	0	0	0	1	0	known	brown
ENSG00000177548	RABEP2	2021-12-03	0.277464	0	1	1	0	0	0	0	0	0	novel	paleturquoise
ENSG00000102302	FGD1	2021-12-01	0.394685	0	1	0	0	0	1	0	0	0	known	paleturquoise
ENSG00000082497	SERTAD4	2021-12-04	0.501907	1	1	1	0	0	0	0	0	0	novel	black
ENSG00000108001	EBF3	2021-12-01	0.657519	1	1	1	1	1	0	0	0	0	novel	black
ENSG00000122691	TWIST1	2021-12-06	0.714264	1	1	1	0	0	0	0	0	1	known	black
ENSG00000167157	PRRX2	2021-12-07	0.616001	1	1	1	0	0	0	0	0	0	novel	black
ENSG00000180660	MAB21L1	2021-12-04	0.727815	1	1	1	1	1	0	0	0	0	novel	black
ENSG00000005513	SOX8	2021-12-03	0.684875	0	1	1	1	0	0	0	0	0	novel	black
ENSG00000007944	MYLIP	2021-12-03	0.264732	0	1	1	0	0	0	0	0	0	novel	black
ENSG00000082397	EPB41L3	2021-12-03	0.423605	0	1	1	0	0	0	0	0	0	novel	black
ENSG00000101665	SMAD7	2021-12-03	0.363933	0	1	1	0	0	0	0	0	0	novel	black
ENSG00000103241	FOXF1	2021-12-02	0.706285	0	1	1	1	1	0	0	0	0	novel	black
ENSG00000104313	EYA1	2021-12-02	0.759269	1	1	0	1	1	1	0	0	0	known	black
ENSG00000106484	MEST	2021-12-03	0.686556	1	1	0	0	0	0	0	0	0	novel	black
ENSG00000108557	RAI1	2021-12-01	0.283734	0	1	1	0	0	1	0	0	0	known	black
ENSG00000108840	HDAC5	2021-12-01	0.201601	0	1	1	0	0	0	0	0	0	novel	black
ENSG00000115840	SLC25A12	2021-12-02	0.279583	0	1	1	0	0	0	0	0	0	novel	black
ENSG00000129993	CBFA2T3	2021-12-03	0.420072	0	1	1	1	1	0	0	0	0	novel	black
ENSG00000132510	KDM6B	2021-12-01	0.249311	0	1	1	0	0	0	0	0	0	novel	black
ENSG00000135111	TBX3	2021-12-02	0.594912	0	1	1	1	0	0	0	0	0	novel	black
ENSG00000137868	STRA6	2021-12-05	0.733603	1	0	1	0	0	1	0	0	0	known	black
ENSG00000138795	LEF1	2021-12-01	0.523843	1	1	0	0	0	0	0	0	0	novel	black
ENSG00000142149	HUNK	2021-12-01	0.634501	1	1	0	1	0	0	0	0	0	novel	black
ENSG00000144355	DLX1	2021-12-02	0.84413	1	1	0	1	1	1	0	0	0	known	black
ENSG00000147257	GPC3	2021-12-01	0.698358	1	1	0	1	0	0	0	0	0	novel	black
ENSG00000151702	FLI1	2021-12-02	0.469239	0	1	1	1	0	0	0	0	0	novel	black
ENSG00000158955	WNT9B	2021-12-04	0.571538	1	1	0	0	0	0	0	1	0	known	black
ENSG00000163132	MSX1	2021-12-06	0.620189	1	1	0	1	1	1	1	1	0	known	black
ENSG00000164946	FREM1	2021-12-07	0.664463	1	1	0	1	1	0	0	0	1	known	black
ENSG00000165588	OTX2	2021-12-02	0.918132	1	1	0	0	0	0	0	0	0	novel	black
ENSG00000165617	DACT1	2021-12-03	0.706585	0	1	1	1	1	0	0	0	0	novel	black
ENSG00000169594	BNC1	2021-12-02	0.763132	0	1	1	0	0	0	0	0	0	novel	black
ENSG00000171813	PWWP2B	2021-12-03	0.267168	0	1	1	0	0	0	0	0	0	novel	black
ENSG00000181234	TMEM132C	2021-12-02	0.657946	1	1	0	1	1	0	0	0	0	novel	black
ENSG00000182095	TNRC18	2021-12-02	0.247795	0	1	1	0	0	0	0	0	0	novel	black
ENSG00000182168	UNC5C	2021-12-03	0.531912	1	1	0	0	0	0	0	0	0	novel	black
ENSG00000184058	TBX1	2021-12-03	0.567418	1	1	0	0	0	1	1	0	0	known	black
ENSG00000198873	GRK5	2021-12-02	0.339029	0	1	1	0	0	0	0	0	0	novel	black
ENSG00000221818	EBF2	2021-12-01	0.69507	1	1	0	1	0	0	0	0	0	novel	black
ENSG00000225968	ELFN1	2021-12-01	0.526343	1	1	0	1	1	0	0	0	0	novel	black
ENSG00000006377	DLX6	2021-12-02	0.811561	1	0	0	0	0	1	0	0	0	known	black
ENSG00000070614	NDST1	2021-12-01	0.227375	0	1	0	0	0	1	0	0	0	known	black
ENSG00000103196	CRISPLD2	2021-12-05	0.454143	0	1	0	1	0	0	0	1	0	known	black
ENSG00000105880	DLX5	2021-12-04	0.766452	1	0	0	0	0	1	0	0	0	known	black
ENSG00000107831	FGF8	2021-12-03	0.823217	1	0	0	0	0	1	1	0	0	known	black
ENSG00000115844	DLX2	2021-12-01	0.894227	1	0	0	0	0	1	0	0	0	known	black
ENSG00000119772	DNMT3A	2021-12-09	0.31658	0	1	0	1	0	1	0	0	0	known	black
ENSG00000125378	BMP4	2021-12-02	0.402983	0	1	0	0	0	0	0	1	0	known	black
ENSG00000136158	SPRY2	2021-12-02	0.298937	0	1	0	0	0	1	1	0	0	known	black
ENSG00000140262	TCF12	2021-12-02	0.330517	0	1	0	1	0	0	0	0	1	known	black
ENSG00000157557	ETS2	2021-12-01	0.332118	0	0	1	0	0	1	0	0	0	known	black
ENSG00000166813	KIF7	2021-12-06	0.346753	0	1	0	0	0	0	1	0	0	known	black
ENSG00000169105	CHST14	2021-12-04	0.292375	0	1	0	0	0	1	0	0	0	known	black
ENSG00000179348	GATA2	2021-12-02	0.564791	0	1	0	0	0	1	0	0	0	known	black
ENSG00000006704	GTF2IRD1	2021-12-02	0.3373	0	0	0	0	0	1	0	0	0	known	black
ENSG00000079739	PGM1	2021-12-08	0.467362	0	0	0	0	0	0	1	0	0	known	black
ENSG00000111676	ATN1	2021-12-01	0.276201	0	0	0	0	0	0	1	0	0	known	black
ENSG00000131759	RARA	2021-12-02	0.250165	0	0	0	0	0	0	0	1	0	known	black
ENSG00000164880	INTS1	2021-12-03	0.146525	0	0	0	0	0	0	1	0	0	known	black
ENSG00000176692	FOXC2	2021-12-05	0.670036	0	0	0	0	0	1	1	0	0	known	black
ENSG00000090932	DLL3	2021-12-05	0.884733	1	1	1	0	0	1	0	0	0	known	darkslateblue
ENSG00000109132	PHOX2B	2021-12-02	0.89973	1	1	0	0	0	0	0	0	0	novel	darkslateblue
ENSG00000112238	PRDM13	2021-12-03	0.885883	1	1	0	0	0	0	0	0	0	novel	darkslateblue
ENSG00000187122	SLIT1	2021-12-01	0.895824	0	1	1	1	0	0	0	0	0	novel	darkslateblue
ENSG00000215397	SCRT2	2021-12-02	0.955042	0	1	1	0	0	0	0	0	0	novel	darkslateblue
ENSG00000134138	MEIS2	2021-12-01	0.463292	0	1	0	1	1	0	1	0	0	known	darkslateblue
ENSG00000157064	NMNAT2	2021-12-01	0.809509	0	0	0	0	0	0	1	0	0	known	darkslateblue
ENSG00000006025	OSBPL7	2021-12-03	0.322647	0	1	1	0	0	0	0	0	0	novel	midnightblue
ENSG00000110888	CAPRIN2	2021-12-02	0.229088	0	1	1	0	0	0	0	0	0	novel	midnightblue
ENSG00000148985	PGAP2	2021-12-02	0.21548	0	1	1	0	0	0	0	0	0	novel	midnightblue
ENSG00000180340	FZD2	2021-12-03	0.692491	1	1	0	1	0	0	0	0	0	novel	midnightblue
ENSG00000196557	CACNA1H	2021-12-03	0.492674	0	1	1	0	0	0	0	0	0	novel	midnightblue
ENSG00000168924	LETM1	2021-12-04	0.15575	0	1	0	0	0	1	0	0	0	known	midnightblue
ENSG00000139546	TARBP2	2021-12-03	0.188635	0	1	1	0	0	0	0	0	0	novel	salmon
ENSG00000182272	B4GALNT4	2021-12-03	0.699916	0	1	1	0	0	0	0	0	0	novel	salmon
ENSG00000204681	GABBR1	2021-12-01	0.322545	0	1	1	0	0	0	0	0	0	novel	salmon
ENSG00000008196	TFAP2B	2021-12-01	0.816279	1	0	0	0	0	1	0	0	0	known	bisque4
ENSG00000122406	RPL5	2021-12-01	0.252708	0	0	1	0	0	0	1	1	0	known	bisque4
ENSG00000130222	GADD45G	2021-12-04	0.452585	0	1	0	1	0	0	0	1	0	known	bisque4
ENSG00000171530	TBCA	2021-12-06	0.18547	0	1	0	0	0	0	0	1	0	known	bisque4
ENSG00000142676	RPL11	2021-12-02	0.22353	0	0	0	0	0	0	1	0	0	known	bisque4
ENSG00000154764	WNT7A	2021-12-04	0.859408	1	1	1	1	1	0	0	0	0	novel	lightgreen
ENSG00000162344	FGF19	2021-12-07	0.894882	1	1	1	0	0	0	0	0	0	novel	lightgreen
ENSG00000188064	WNT7B	2021-12-05	0.741005	1	1	1	1	1	0	0	0	0	novel	lightgreen
ENSG00000196767	POU3F4	2021-12-04	0.907785	1	1	1	0	0	0	0	0	0	novel	lightgreen
ENSG00000089116	LHX5	2021-12-02	0.899531	1	1	0	1	1	0	0	0	0	novel	lightgreen
ENSG00000092847	AGO1	2021-12-01	0.213183	0	1	1	0	0	0	0	0	0	novel	lightgreen
ENSG00000101438	SLC32A1	2021-12-02	0.91296	0	1	1	0	0	0	0	0	0	novel	lightgreen
ENSG00000125798	FOXA2	2021-12-03	0.791551	0	1	1	0	0	0	0	0	0	novel	lightgreen
ENSG00000135097	MSI1	2021-12-01	0.739909	1	1	0	0	0	0	0	0	0	novel	lightgreen
ENSG00000151952	TMEM132D	2021-12-01	0.77118	0	1	1	0	0	0	0	0	0	novel	lightgreen
ENSG00000171540	OTP	2021-12-03	0.902812	1	0	1	0	0	0	0	0	0	novel	lightgreen
ENSG00000178403	NEUROG2	2021-12-03	0.931494	0	1	1	0	0	0	0	0	0	novel	lightgreen
ENSG00000180828	BHLHE22	2021-12-03	0.825343	0	1	1	0	0	0	0	0	0	novel	lightgreen
ENSG00000217236	SP9	2021-12-02	0.803918	1	0	1	0	0	0	0	0	0	novel	lightgreen
ENSG00000065320	NTN1	2021-12-01	0.527834	0	1	0	0	0	0	0	1	0	known	lightgreen
ENSG00000152977	ZIC1	2021-12-02	0.896188	0	1	0	0	0	0	0	0	1	known	lightgreen
ENSG00000100987	VSX1	2021-12-05	0.751904	0	0	0	0	0	1	0	0	0	known	lightgreen
ENSG00000127241	MASP1	2021-12-06	0.696052	0	0	0	0	0	1	0	0	0	known	lightgreen
ENSG00000163913	IFT122	2021-12-05	0.325423	0	0	0	0	0	0	0	0	1	known	lightgreen
ENSG00000073792	IGF2BP2	2021-12-03	0.552702	1	1	0	0	0	0	0	0	0	novel	lightcyan1
ENSG00000159023	EPB41	2021-12-03	0.367196	0	1	1	1	0	0	0	0	0	novel	lightcyan1
ENSG00000257103	LSM14A	2021-12-03	0.143189	0	1	1	0	0	0	0	0	0	novel	lightcyan1
ENSG00000076716	GPC4	2021-12-02	0.395295	0	1	0	0	0	1	0	0	0	known	lightcyan1
ENSG00000138696	BMPR1B	2021-12-01	0.576149	0	1	0	1	1	1	0	0	0	known	lightcyan1
ENSG00000171786	NHLH1	2021-12-08	0.766216	1	0	0	0	0	0	0	1	0	known	lightcyan1
ENSG00000186895	FGF3	2021-12-10	0.922631	0	1	0	1	1	1	1	0	0	known	lightcyan1
ENSG00000067560	RHOA	2021-12-04	0.189963	0	0	0	0	0	1	0	0	0	known	lightcyan1
ENSG00000103187	COTL1	2021-12-07	0.507273	0	0	0	0	0	0	0	1	0	known	lightcyan1
ENSG00000107897	ACBD5	2021-12-03	0.199224	0	0	0	0	0	0	1	0	0	known	lightcyan1
ENSG00000110195	FOLR1	2021-12-04	0.806481	0	0	0	0	0	1	0	0	0	known	lightcyan1
ENSG00000117650	NEK2	2021-12-05	0.828159	0	0	0	0	0	0	0	1	0	known	lightcyan1
ENSG00000090006	LTBP4	2021-12-02	0.446414	0	1	1	0	0	0	0	0	0	novel	darkmagenta
ENSG00000110844	PRPF40B	2021-12-01	0.277702	0	1	1	0	0	0	0	0	0	novel	darkmagenta
ENSG00000114923	SLC4A3	2021-12-03	0.705324	0	1	1	1	1	0	0	0	0	novel	darkmagenta
ENSG00000158055	GRHL3	2021-12-02	0.826225	0	1	1	1	0	0	0	0	0	novel	darkmagenta
ENSG00000161835	GRASP	2021-12-02	0.405118	0	1	1	0	0	0	0	0	0	novel	darkmagenta
ENSG00000170577	SIX2	2021-12-02	0.746416	1	1	0	1	1	0	0	0	0	novel	darkmagenta
ENSG00000215612	HMX1	2021-12-04	0.911774	1	1	0	1	1	1	0	0	0	known	darkmagenta
ENSG00000122145	TBX22	2021-12-02	0.923358	0	0	1	0	0	0	1	1	0	known	darkmagenta
ENSG00000159263	SIM2	2021-12-03	0.717399	0	1	0	1	0	1	1	0	0	known	darkmagenta
ENSG00000168056	LTBP3	2021-12-02	0.338826	0	0	1	0	0	1	0	0	0	known	darkmagenta
ENSG00000184916	JAG2	2021-12-01	0.337938	0	1	0	1	0	1	0	0	0	known	darkmagenta
ENSG00000027847	B4GALT7	2021-12-07	0.17076	0	0	0	0	0	1	0	0	0	known	darkmagenta
ENSG00000134184	GSTM1	2021-12-06	0.349531	0	0	0	0	0	0	0	1	0	known	darkmagenta
ENSG00000138207	RBP4	2021-12-04	0.913273	0	0	0	0	0	0	0	1	0	known	darkmagenta
ENSG00000141161	UNC45B	2021-12-05	0.910201	0	0	0	0	0	1	0	0	0	known	darkmagenta
ENSG00000112655	PTK7	2021-12-02	0.521121	1	1	0	0	0	0	0	0	0	novel	mediumpurple3
ENSG00000124664	SPDEF	2021-12-02	0.862781	0	1	1	0	0	0	0	0	0	novel	mediumpurple3
ENSG00000069399	BCL3	2021-12-01	0.339181	0	0	1	0	0	0	0	1	0	known	mediumpurple3
ENSG00000135925	WNT10A	2021-12-08	0.667557	0	0	1	0	0	0	0	1	0	known	mediumpurple3
ENSG00000105717	PBX4	2021-12-06	0.550196	0	0	0	0	0	1	0	0	0	known	mediumpurple3
ENSG00000128591	FLNC	2021-12-01	0.7324	0	1	1	0	0	0	0	0	0	novel	skyblue3
ENSG00000087245	MMP2	2021-12-02	0.489487	0	1	0	0	0	1	0	0	0	known	skyblue3
ENSG00000092758	COL9A3	2021-12-04	0.620852	0	1	0	1	0	0	1	0	0	known	skyblue3
ENSG00000121039	RDH10	2021-12-01	0.3945	0	1	0	0	0	1	0	0	0	known	skyblue3
ENSG00000166949	SMAD3	2021-12-02	0.242461	0	1	0	1	0	1	0	0	0	known	skyblue3
ENSG00000169184	MN1	2021-12-01	0.705136	0	1	0	1	1	0	0	0	1	known	skyblue3
ENSG00000177000	MTHFR	2021-12-06	0.248788	0	1	0	0	0	0	0	1	0	known	skyblue3
ENSG00000126351	THRA	2021-12-03	0.332405	0	0	0	0	0	0	0	1	0	known	skyblue3
ENSG00000174804	FZD4	2021-12-02	0.392842	0	0	0	0	0	1	1	0	0	known	skyblue3
ENSG00000095596	CYP26A1	2021-12-07	0.871266	1	1	1	0	0	0	0	0	0	novel	floralwhite
ENSG00000138798	EGF	2021-12-04	0.784546	0	1	1	0	0	0	1	0	0	known	floralwhite
ENSG00000166450	PRTG	2021-12-03	0.778216	1	1	0	1	1	0	0	0	0	novel	floralwhite
ENSG00000058262	SEC61A1	2021-12-02	0.178455	0	1	0	0	0	1	0	0	0	known	floralwhite
ENSG00000077782	FGFR1	2021-12-01	0.340589	0	1	0	0	0	1	1	1	1	known	floralwhite
ENSG00000105996	HOXA2	2021-12-04	0.607998	1	0	0	0	0	0	1	0	0	known	floralwhite
ENSG00000140992	PDPK1	2021-12-02	0.110853	0	0	0	0	0	0	0	1	0	known	floralwhite
ENSG00000101294	HM13	2021-12-03	0.177482	0	1	1	0	0	0	0	0	0	novel	tan
ENSG00000102226	USP11	2021-12-01	0.337826	0	1	1	0	0	0	0	0	0	novel	tan
ENSG00000165802	NSMF	2021-12-03	0.353079	0	1	1	0	0	0	0	0	0	novel	tan
ENSG00000148290	SURF1	2021-12-09	0.106665	0	1	0	0	0	1	0	0	0	known	tan
ENSG00000149541	B3GAT3	2021-12-08	0.168027	0	0	1	0	0	1	0	0	0	known	tan
ENSG00000046651	OFD1	2021-12-02	0.226468	0	0	0	0	0	0	0	1	0	known	tan
ENSG00000136877	FPGS	2021-12-04	0.220723	0	0	0	0	0	0	0	1	0	known	tan
ENSG00000112306	RPS12	2021-12-03	0.237774	0	1	1	1	1	0	0	0	0	novel	brown4
ENSG00000164867	NOS3	2021-12-03	0.415784	0	0	0	0	0	0	1	0	0	known	brown4
ENSG00000009709	PAX7	2021-12-03	0.915432	1	1	0	1	0	0	0	0	0	novel	thistle2
ENSG00000106511	MEOX2	2021-12-02	0.653915	0	1	1	0	0	0	0	0	0	novel	thistle2
ENSG00000112319	EYA4	2021-12-03	0.647528	0	1	1	1	1	0	0	0	0	novel	thistle2
ENSG00000198807	PAX9	2021-12-04	0.78163	0	1	0	1	0	0	0	1	0	known	thistle2
ENSG00000233927	RPS28	2021-12-05	0.151996	0	0	0	0	0	0	1	0	0	known	thistle2
